# Machine learning uncovers a data-driven transcriptional regulatory network for the Crenarchaeal thermoacidophile *Sulfolobus acidocaldarius*

**DOI:** 10.1101/2021.07.28.454237

**Authors:** Siddharth M. Chauhan, Saugat Poudel, Kevin Rychel, Cameron Lamoureux, Reo Yoo, Tahani Al Bulushi, Yuan Yuan, Bernhard O. Palsson, Anand V. Sastry

## Abstract

Dynamic cellular responses to environmental constraints are coordinated by the transcriptional regulatory network (TRN), which modulates gene expression. This network controls most fundamental cellular responses, including metabolism, motility, and stress responses. Here, we apply independent component analysis, an unsupervised machine learning approach, to 95 high-quality *Sulfolobus acidocaldarius* RNA-seq datasets and extract 45 independently modulated gene sets, or iModulons. Together, these iModulons contain 755 genes (32% of the genes identified on the genome) and explain over 70% of the variance in the expression compendium. We show that 5 modules represent the effects of known transcriptional regulators, and hypothesize that most of the remaining modules represent the effects of uncharacterized regulators. Further analysis of these gene sets results in: (1) the prediction of a DNA export system composed of 5 uncharacterized genes, (2) expansion of the LysM regulon, and (3) evidence for an as-yet-undiscovered global regulon. Our approach allows for a mechanistic, systems-level elucidation of an extremophile’s responses to biological perturbations, which could inform research on gene-regulator interactions and facilitate regulator discovery in *S. acidocaldarius*. We also provide the first global TRN for *S. acidocaldarius*. Collectively, these results provide a roadmap towards regulatory network discovery in archaea.
