## Supplementary File 1 (draft TRN) for "Machine learning uncovers a data-driven transcriptional regulatory network for the Crenarchaeal thermoacidophile *Sulfolobus acidocaldarius*"

regulator	regulator_id	gene_name	gene_id	old_locus_tag	prokka_locus_tag	synonyms	direction	evidence	PMID	additional_notes
BarR	SACI_RS10330	barR	SACI_RS10330	Saci_2136	Sacid_02134		+	ChIP-Seq, qRT-PCR	24646198	BarR TF (Lrp/AsnC family transcriptional regulator), this family of regulators is called the ‘feat/famine regulatory protein (FFRP) family
BarR	SACI_RS10330	Saci_0028	SACI_RS00130	Saci_0028	Sacid_00027			ChIP-Seq (weak)	27502941
BarR	SACI_RS10330	meaB	SACI_RS00275	Saci_0061	Sacid_00058		-	ChIP-Seq (weak)	27502941
BarR	SACI_RS10330	infB	SACI_RS03305	Saci_0695	Sacid_00675			ChIP-Seq (weak)	27502941
BarR	SACI_RS10330	Saci_0720	SACI_RS03430	Saci_0720	Sacid_00698			ChIP-Seq (weak)	27502941
BarR	SACI_RS10330	rgy_2	SACI_RS04020	Saci_0839	Sacid_00819	rgy, top-rgy	-	ChIP-Seq (weak)	27502941
BarR	SACI_RS10330	parA	SACI_RS05015	Saci_1050	Sacid_01024		-	ChIP-Seq (weak)	27502941
BarR	SACI_RS10330	adhT_3	SACI_RS05315	Saci_1115	Sacid_01091			ChIP-Seq (weak)	27502941
BarR	SACI_RS10330	stp	SACI_RS05635	Saci_1182	Sacid_01159			ChIP-Seq (weak)	27502941
BarR	SACI_RS10330	ubiB	SACI_RS07940	Saci_1664	Sacid_01627			ChIP-Seq (weak)	27502941
BarR	SACI_RS10330	Saci_1674	SACI_RS07990	Saci_1674	Sacid_01637		-	ChIP-Seq (weak)	27502941
BarR	SACI_RS10330	Saci_1796	SACI_RS08595	Saci_1796	Sacid_01763		-	ChIP-Seq (weak)	27502941
BarR	SACI_RS10330	Saci_1833	SACI_RS08790	Saci_1833	Sacid_01802			ChIP-Seq (weak)	27502941
BarR	SACI_RS10330	Saci_1964	SACI_RS09490	Saci_1964	Sacid_01952			ChIP-Seq (weak)	27502941
BarR	SACI_RS10330	Saci_2025	SACI_RS09790	Saci_2025	Sacid_02019			ChIP-Seq (weak)	27502941
BarR	SACI_RS10330	Saci_2073	SACI_RS10020	Saci_2073	Sacid_02068			ChIP-Seq (weak)	27502941
BarR	SACI_RS10330	Saci_2137	SACI_RS10335	Saci_2137	Sacid_02135	spuC	+	ChIP-Seq, qRT-PCR	24646198
BarR	SACI_RS10330	Saci_2166	SACI_RS10475	Saci_2166	Sacid_02164			ChIP-Seq (weak)	27502941
BarR	SACI_RS10330	aapB	SACI_RS11775	Saci_2319	Saci_2319		+	ChIP-Seq (weak)	27502941
BarR	SACI_RS10330	gltB_1	SACI_RS11230	Saci_2320	Sacid_02323	gltB	+	ChIP-Seq	27502941
BarR	SACI_RS10330	gltB_2	SACI_RS11235	Saci_2321	Sacid_02324	gltB, purF_3	+	ChIP-Seq	27502941
BarR	SACI_RS10330	mctP_1	SACI_RS01875	Saci_0383	Sacid_00379		-	Network Analysis (weak)	27230583
BarR	SACI_RS10330	hoxN	SACI_RS09805	Saci_2028	Sacid_02022		-	Network Analysis (weak)	27230583
LrpC	SACI_RS07575	lrpC	SACI_RS07575	Saci_1588	Sacid_01553	Sa-Lrp		qRT-PCR, EMSA	23255531	Sa-Lrp TF (Lrp/AsnC family transcriptional regulator), glutamine is a cofactor (tetramer in apo form, octomer in holo form)
LrpC	SACI_RS07575	barR	SACI_RS10330	Saci_2136	Sacid_02134			qRT-PCR, EMSA	23255531	Interesting that barR is regulated by another Lrp family TF (Expression is twofold higher in WT vs del strain in log phase, threefold lower in stat phase)
LrpC	SACI_RS07575	glnA_2	SACI_RS02660	Saci_0558	Sacid_00547		+	qRT-PCR, EMSA	23255531	Expression is twofold higer in WT than in Sa-Lrp del strain regardless of L-glutamine being only Nitrogen source or not
LrpC	SACI_RS07575	glnA_1	SACI_RS07075	Saci_1483	Sacid_01450		+	qRT-PCR, EMSA	23255531	Expression is twofold higer in WT than in Sa-Lrp del strain when L-glutamine is only Nitrogen source
LrpC	SACI_RS07575	gdhA	SACI_RS00740	Saci_0155	Sacid_00150		+	qRT-PCR, EMSA	23255531	Expression is twofold higer in WT than in Sa-Lrp del strain when L-glutamine is only Nitrogen source
LrpC	SACI_RS07575	asnC_2	SACI_RS04740	Saci_0992	Sacid_00967		-	qRT-PCR, EMSA	23255531	Expression is threefold lower in WT vs del strain in stat phase
LrpC	SACI_RS07575	pyrB	SACI_RS07615	Saci_1596	Sacid_01561		-	qRT-PCR, EMSA	23255531	Expression is 3.5x lower in WT than in del strain when L-glutamine is only Nitrogen source
LrpC	SACI_RS07575	upsF	SACI_RS07135	Saci_1495	Sacid_01462		+	qRT-PCR, EMSA	23255531	Expression is twofold higher in WT than in del strain with no UV induction (drops a bit after UV induction)
LrpC	SACI_RS07575	upsA	SACI_RS07140	Saci_1496	Sacid_01463		+	qRT-PCR, EMSA	23255531	Expression is twofold higher in WT than in del strain with no UV induction, eightfold higher in WT than in del strain with UV induction
LrpC	SACI_RS07575	upsB	SACI_RS11670		Sacid_01464		-	qRT-PCR, EMSA	23255531	Expression is twofold lower in WT than in del strain, regardless of UV induction
LrpC	SACI_RS07575	Saci_1498	SACI_RS07150	Saci_1498	Sacid_01466		-	qRT-PCR, EMSA	23255531	Expression is twofold lower in WT than in del strain, regardless of UV induction
LrpC	SACI_RS07575	gltB_1	SACI_RS11230	Saci_2320	Sacid_02323	gltB		ChIP-Seq	27502941
LrpC	SACI_RS07575	gltB_2	SACI_RS11235	Saci_2321	Sacid_02324	gltB, purF_3		ChIP-Seq	27502941
LysM	SACI_RS03595	lysM	SACI_RS03595	Saci_0752	Sacid_00734	asnC_1		ChIP-Seq	12042311, 23355617	D-lysine, L-arginine, L-homoarginine, L-glutamine, L-methionine and BCAAs L-leucine, L-isoleucine and L-valine affect this TF’s binding activity
LysM	SACI_RS03595	lysW	SACI_RS03600	Saci_0753	Sacid_00735			ChIP-Seq	12042311, 23355617
LysM	SACI_RS03595	lysX	SACI_RS03605	Saci_0754	Sacid_00736	lysX_1		ChIP-Seq	12042311, 23355617
LysM	SACI_RS03595	lysJ	SACI_RS03610	Saci_0755	Sacid_00737			ChIP-Seq	12042311, 23355617
LysM	SACI_RS03595	lysK	SACI_RS03615	Saci_0756	Sacid_00738			ChIP-Seq	12042311, 23355617
LysM	SACI_RS03595	mctP_1	SACI_RS01875	Saci_0383	Sacid_00379		-	Network Analysis (weak)	27230583
LysM	SACI_RS03595	Saci_1755	SACI_RS08390	Saci_1755	Sacid_01720		-	Network Analysis (weak)	27230583
FadR	SACI_RS05275	fadR	SACI_RS05275	Saci_1107	Sacid_01083			ChIP-Seq, RNA-seq	30948713	FadR_Sa TF (TetR/AcrR family transcriptional regulator), represses entire Saci_1103 to Saci_1126 gene cluster, binding of med- to long-chain acyl-CoA results in dissociation of TF
FadR	SACI_RS05275	abfD_1	SACI_RS05255	Saci_1103	Sacid_01079		-	ChIP-Seq, RNA-seq	30948713
FadR	SACI_RS05275	fabG_4	SACI_RS05260	Saci_1104	Sacid_01080		-	ChIP-Seq, RNA-seq	30948713
FadR	SACI_RS05275	aes	SACI_RS05265	Saci_1105	Sacid_01081		-	ChIP-Seq, RNA-seq	30948713
FadR	SACI_RS05275	Saci_1106	SACI_RS05270	Saci_1106	Sacid_01082		-	ChIP-Seq, RNA-seq	30948713
FadR	SACI_RS05275	Saci_1108	SACI_RS05280	Saci_1108	Sacid_01084		-	ChIP-Seq, RNA-seq	30948713
FadR	SACI_RS05275	fadJ_2	SACI_RS05285	Saci_1109	Sacid_01085		-	ChIP-Seq, RNA-seq	30948713
FadR	SACI_RS05275	gloB_1	SACI_RS05290	Saci_1110	Sacid_01086		-	ChIP-Seq, RNA-seq	30948713
FadR	SACI_RS05275	Saci_1111	SACI_RS05295	Saci_1111	Sacid_01087		-	ChIP-Seq, RNA-seq	30948713
FadR	SACI_RS05275	nrdB	SACI_RS05300	Saci_1112	Sacid_01088		-	ChIP-Seq, RNA-seq	30948713
FadR	SACI_RS05275	Saci_1113	SACI_RS05305	Saci_1113	Sacid_01089		-	ChIP-Seq, RNA-seq	30948713
FadR	SACI_RS05275	fadA	SACI_RS05310	Saci_1114	Sacid_01090		-	ChIP-Seq, RNA-seq	30948713
FadR	SACI_RS05275	adhT_3	SACI_RS05315	Saci_1115	Sacid_01091		-	ChIP-Seq, RNA-seq	30948713
FadR	SACI_RS05275	nlhH	SACI_RS05320	Saci_1116	Sacid_01092		-	ChIP-Seq, RNA-seq	30948713
FadR	SACI_RS05275	glpK_2	SACI_RS05325	Saci_1117	Sacid_01093	glpK	-	ChIP-Seq, RNA-seq	30948713
FadR	SACI_RS05275	glpA_1	SACI_RS05330	Saci_1118	Sacid_01094		-	ChIP-Seq, RNA-seq	30948713
FadR	SACI_RS05275	Saci_1119	SACI_RS05335	Saci_1119	Sacid_01095		-	ChIP-Seq, RNA-seq	30948713
FadR	SACI_RS05275	Saci_1120	SACI_RS05340	Saci_1120	Sacid_01096		-	ChIP-Seq, RNA-seq	30948713
FadR	SACI_RS05275	Saci_1121	SACI_RS05345	Saci_1121	Sacid_01097		-	ChIP-Seq, RNA-seq	30948713
FadR	SACI_RS05275	Saci_1122	SACI_RS05350	Saci_1122	Sacid_01098		-	ChIP-Seq, RNA-seq	30948713
FadR	SACI_RS05275	mmgC_1	SACI_RS05355	Saci_1123	Sacid_01099		-	ChIP-Seq, RNA-seq	30948713
FadR	SACI_RS05275	copG	SACI_RS05360	Saci_1124	Sacid_01100		-	ChIP-Seq, RNA-seq	30948713	CopG transcription regulator
FadR	SACI_RS05275	bcp_1	SACI_RS05365	Saci_1125	Sacid_01101		-	ChIP-Seq, RNA-seq	30948713
FadR	SACI_RS05275	Saci_1126	SACI_RS05370	Saci_1126	Sacid_01102		-	ChIP-Seq, RNA-seq	30948713
MalR	SACI_RS05530	malR	SACI_RS05530	Saci_1161	Sacid_01138		+	qRT-PCR	24271181	MalR TF (TrmB familiy transcription regulator). Maltose regulatory protein, only present in S. acidocaldarius, all other Sulfolobus species have no homologue
MalR	SACI_RS05530	malA	SACI_RS05525	Saci_1160	Sacid_01137		+	qRT-PCR	24271181
MalR	SACI_RS05530	amyA	SACI_RS05535	Saci_1162	Sacid_01139		+	qRT-PCR	24271181
MalR	SACI_RS05530	malF	SACI_RS05540	Saci_1163	Sacid_01140		+	qRT-PCR	24271181
MalR	SACI_RS05530	malG	SACI_RS05545	Saci_1164	Sacid_01141		+	qRT-PCR	24271181
MalR	SACI_RS05530	malE	SACI_RS05550	Saci_1165	Sacid_01142	mdxE	+	qRT-PCR, EMSA	24271181	Promotor
MalR	SACI_RS05530	malK	SACI_RS05555	Saci_1166	Sacid_01143	msmX	+	qRT-PCR	24271181
ArnR	SACI_RS05625	arnR	SACI_RS05625	Saci_1180	Sacid_01157			qRT-PCR, RNA-seq	23461567	ArnR TF (MarR family transcriptional regulator, membrane-bound transcriptional activator of the crenarchaeal archaellum, nutrient-limitation dependent)
ArnR	SACI_RS05625	arnR1	SACI_RS05580	Saci_1171	Sacid_01148			qRT-PCR, RNA-seq	23461567	ArnR1 TF ( MarR family transcription regulator, membrane-bound transcriptional activator of the crenarchaeal archaellum, NOT nutrient-limitation dependent)
ArnR	SACI_RS05625	arlJ	SACI_RS05585	Saci_1172	Sacid_01149		+	qRT-PCR, RNA-seq	23461567
ArnR	SACI_RS05625	arlI	SACI_RS05590	Saci_1173	Sacid_01150		+	qRT-PCR, RNA-seq	23461567
ArnR	SACI_RS05625	arlH	SACI_RS05595	Saci_1174	Sacid_01151		+	qRT-PCR, RNA-seq	23461567
ArnR	SACI_RS05625	arlF	SACI_RS05600	Saci_1175	Sacid_01152		+	qRT-PCR, RNA-seq	23461567
ArnR	SACI_RS05625	arlG	SACI_RS05605	Saci_1176	Sacid_01153		+	qRT-PCR, RNA-seq	23461567
ArnR	SACI_RS05625	arlX	SACI_RS05610	Saci_1177	Sacid_01154		+	qRT-PCR, RNA-seq	23461567	Promotor, activity remains constitutive (NOT nutrient starvation dependent)
ArnR	SACI_RS05625	arlB	SACI_RS05615	Saci_1178	Sacid_01155		+	qRT-PCR, RNA-seq	23461567	Promotor, activity increases during nutrient starvation
ArnR	SACI_RS05625	Saci_1179	SACI_RS05620	Saci_1179	Sacid_01156			qRT-PCR, RNA-seq	23461567
ArnR	SACI_RS05625	arnS	SACI_RS05630	Saci_1181	Sacid_01158			qRT-PCR, Motility Assay	27731916	ArnS (Ser/Thr protein kinase, controls ArnA transcription and translation, nutrient-limitation dependent)
ArnR1	SACI_RS05580	arnR	SACI_RS05625	Saci_1180	Sacid_01157			qRT-PCR, RNA-seq	23461567	ArnR TF (MarR family transcriptional regulator, membrane-bound transcriptional activator of the crenarchaeal archaellum, nutrient-limitation dependent)
ArnR1	SACI_RS05580	arnR1	SACI_RS05580	Saci_1171	Sacid_01148			qRT-PCR, RNA-seq	23461567	ArnR1 TF ( MarR family transcription regulator, membrane-bound transcriptional activator of the crenarchaeal archaellum, NOT nutrient-limitation dependent)
ArnR1	SACI_RS05580	arlJ	SACI_RS05585	Saci_1172	Sacid_01149		+	qRT-PCR, RNA-seq	23461567
ArnR1	SACI_RS05580	arlI	SACI_RS05590	Saci_1173	Sacid_01150		+	qRT-PCR, RNA-seq	23461567
ArnR1	SACI_RS05580	arlH	SACI_RS05595	Saci_1174	Sacid_01151		+	qRT-PCR, RNA-seq	23461567
ArnR1	SACI_RS05580	arlF	SACI_RS05600	Saci_1175	Sacid_01152		+	qRT-PCR, RNA-seq	23461567
ArnR1	SACI_RS05580	arlG	SACI_RS05605	Saci_1176	Sacid_01153		+	qRT-PCR, RNA-seq	23461567
ArnR1	SACI_RS05580	arlX	SACI_RS05610	Saci_1177	Sacid_01154		+	qRT-PCR, RNA-seq	23461567	Promotor, activity remains constitutive (NOT nutrient starvation dependent)
ArnR1	SACI_RS05580	arlB	SACI_RS05615	Saci_1178	Sacid_01155		+	qRT-PCR, RNA-seq	23461567	Promotor, activity increases during nutrient starvation
ArnR1	SACI_RS05580	Saci_1179	SACI_RS05620	Saci_1179	Sacid_01156			qRT-PCR, RNA-seq	23461567
ArnR1	SACI_RS05580	arnS	SACI_RS05630	Saci_1181	Sacid_01158			qRT-PCR, Motility Assay	27731916	ArnS (Ser/Thr protein kinase, controls ArnA transcription and translation, nutrient-limitation dependent)
ArnA	SACI_RS05765	arnA	SACI_RS05765	Saci_1210	Sacid_01187			Immunoblotting Assay, Motility Assay, Promotor Activity Assay	22845497	ArnA TF (Forkhead-associated [FHA] domain-containing protein, repressors of crenarchaeal archaellum expression), ArnA and ArnB phosphorylate together to form a complex that inhibits the archaellum operon
ArnA	SACI_RS05765	arnB	SACI_RS05770	Saci_1211	Sacid_01188			Immunoblotting Assay, Motility Assay, Promotor Activity Assay	22845497	ArnB TF (von Willebrand [vWA] domain-containing protein, repressors of crenarchaeal archaellum), ArnA and ArnB phosphorylate together to form a complex that inhibits the archaellum operon
ArnA	SACI_RS05765	arnS	SACI_RS05630	Saci_1181	Sacid_01158			qRT-PCR, Motility Assay	27731916	ArnS (Ser/Thr protein kinase, controls ArnA transcription and translation, nutrient-limitation dependent)
ArnA	SACI_RS05765	Saci_1208	SACI_RS05755	Saci_1208	Sacid_01185			Immunoblotting Assay, Motility Assay, Promotor Activity Assay	22845497	vWA domain-containing protein (vWA2, so-called because it is the second vWA protein that flanks arnA, the other being arnB)
ArnA	SACI_RS05765	Saci_1209	SACI_RS05760	Saci_1209	Sacid_01186			Immunoblotting Assay, Motility Assay, Promotor Activity Assay	22845497	Disulfide bond formation protein A [DsbA] family protein, flanks vWA2, unique to Saci
ArnA	SACI_RS05765	arnC	SACI_RS05690	Saci_1193	Sacid_01171			SDS-PAGE	22845497	ArnC (protein kinase responsible for phosphorylating ArnA, ArnB, and vWA2)
ArnA	SACI_RS05765	arnD	SACI_RS08090	Saci_1694	Sacid_01658			SDS-PAGE	22845497	ArnD (Ser/Thr protein kinase responsible for specifically phosphorylating ArnB)
ArnA	SACI_RS05765	arlJ	SACI_RS05585	Saci_1172	Sacid_01149		-	Immunoblotting Assay, Motility Assay, Promotor Activity Assay	22845497
ArnA	SACI_RS05765	arlI	SACI_RS05590	Saci_1173	Sacid_01150		-	Immunoblotting Assay, Motility Assay, Promotor Activity Assay	22845497
ArnA	SACI_RS05765	arlH	SACI_RS05595	Saci_1174	Sacid_01151		-	Immunoblotting Assay, Motility Assay, Promotor Activity Assay	22845497
ArnA	SACI_RS05765	arlF	SACI_RS05600	Saci_1175	Sacid_01152		-	Immunoblotting Assay, Motility Assay, Promotor Activity Assay	22845497
ArnA	SACI_RS05765	arlG	SACI_RS05605	Saci_1176	Sacid_01153		-	Immunoblotting Assay, Motility Assay, Promotor Activity Assay	22845497
ArnA	SACI_RS05765	arlX	SACI_RS05610	Saci_1177	Sacid_01154		-	Immunoblotting Assay, Motility Assay, Promotor Activity Assay	22845497	Promotor, activity remains constitutive (NOT nutrient starvation dependent)
ArnA	SACI_RS05765	arlB	SACI_RS05615	Saci_1178	Sacid_01155		-	Immunoblotting Assay, Motility Assay, Promotor Activity Assay	22845497	Promotor, activity increases during nutrient starvation
ArnA	SACI_RS05765	pp2a	SACI_RS04220	Saci_0884	Sacid_00861	saci_pp2a		Immunoblotting Assay, qRT-PCR	27731916	phospho Ser/Thr phosphatase, homologous to PP2A catalytic subunit in eukaryote phoshotases, phosphorylates ArnB, implicated in repressing archaellum expression, See Also: PMID 24078887
ArnB	SACI_RS05770	arnA	SACI_RS05765	Saci_1210	Sacid_01187			Immunoblotting Assay, Motility Assay, Promotor Activity Assay	22845497	ArnA TF (Forkhead-associated [FHA] domain-containing protein, repressors of crenarchaeal archaellum expression), ArnA and ArnB phosphorylate together to form a complex that inhibits the archaellum operon
ArnB	SACI_RS05770	arnB	SACI_RS05770	Saci_1211	Sacid_01188			Immunoblotting Assay, Motility Assay, Promotor Activity Assay	22845497	ArnB TF (von Willebrand [vWA] domain-containing protein, repressors of crenarchaeal archaellum), ArnA and ArnB phosphorylate together to form a complex that inhibits the archaellum operon
ArnB	SACI_RS05770	arnS	SACI_RS05630	Saci_1181	Sacid_01158			qRT-PCR, Motility Assay	27731916	ArnS (Ser/Thr protein kinase, controls ArnA transcription and translation, nutrient-limitation dependent)
ArnB	SACI_RS05770	Saci_1208	SACI_RS05755	Saci_1208	Sacid_01185			Immunoblotting Assay, Motility Assay, Promotor Activity Assay	22845497	vWA domain-containing protein (vWA2, so-called because it is the second vWA protein that flanks arnA, the other being arnB)
ArnB	SACI_RS05770	Saci_1209	SACI_RS05760	Saci_1209	Sacid_01186			Immunoblotting Assay, Motility Assay, Promotor Activity Assay	22845497	Disulfide bond formation protein A [DsbA] family protein, flanks vWA2, unique to Saci
ArnB	SACI_RS05770	arnC	SACI_RS05690	Saci_1193	Sacid_01171			SDS-PAGE	22845497	ArnC (protein kinase responsible for phosphorylating ArnA, ArnB, and vWA2)
ArnB	SACI_RS05770	arnD	SACI_RS08090	Saci_1694	Sacid_01658			SDS-PAGE	22845497	ArnD (Ser/Thr protein kinase responsible for specifically phosphorylating ArnB)
ArnB	SACI_RS05770	arlJ	SACI_RS05585	Saci_1172	Sacid_01149		-	Immunoblotting Assay, Motility Assay, Promotor Activity Assay	22845497
ArnB	SACI_RS05770	arlI	SACI_RS05590	Saci_1173	Sacid_01150		-	Immunoblotting Assay, Motility Assay, Promotor Activity Assay	22845497
ArnB	SACI_RS05770	arlH	SACI_RS05595	Saci_1174	Sacid_01151		-	Immunoblotting Assay, Motility Assay, Promotor Activity Assay	22845497
ArnB	SACI_RS05770	arlF	SACI_RS05600	Saci_1175	Sacid_01152		-	Immunoblotting Assay, Motility Assay, Promotor Activity Assay	22845497
ArnB	SACI_RS05770	arlG	SACI_RS05605	Saci_1176	Sacid_01153		-	Immunoblotting Assay, Motility Assay, Promotor Activity Assay	22845497
ArnB	SACI_RS05770	arlX	SACI_RS05610	Saci_1177	Sacid_01154		-	Immunoblotting Assay, Motility Assay, Promotor Activity Assay	22845497	Promotor, activity remains constitutive (NOT nutrient starvation dependent)
ArnB	SACI_RS05770	arlB	SACI_RS05615	Saci_1178	Sacid_01155		-	Immunoblotting Assay, Motility Assay, Promotor Activity Assay	22845497	Promotor, activity increases during nutrient starvation
ArnB	SACI_RS05770	pp2a	SACI_RS04220	Saci_0884	Sacid_00861	saci_pp2a		Immunoblotting Assay, qRT-PCR	27731916	phospho Ser/Thr phosphatase, homologous to PP2A catalytic subunit in eukaryote phoshotases, phosphorylates ArnB, implicated in repressing archaellum expression, See Also: PMID 24078887
YtrA	SACI_RS08880	ytrA	SACI_RS08880	Saci_1851	Sacid_01820		-	ChIP-Seq, ChIP-qPCR, EMSA, qRT-PCR	31552000	YtrA_Sa TF (GntR family transcriptional regulator), Represses aromatic compound degradation operon, acetyl CoA C-acyltransferase operon, and 2 membrane proteins. Upregulates 2 alcohol dehydrogenases
YtrA	SACI_RS08880	Saci_1850	SACI_RS08875	Saci_1850	Sacid_01819		-	ChIP-Seq, EMSA, qRT-PCR	31552000
YtrA	SACI_RS08880	Saci_2078	SACI_RS10045	Saci_2078	Sacid_02074		-	ChIP-Seq, ChIP-qPCR, EMSA, qRT-PCR	31552000
YtrA	SACI_RS08880	Saci_0044	SACI_RS00195	Saci_0044	Sacid_00042		+	qRT-PCR	31552000	CBS domain-containing protein (domain involved in trans-sulfuration pathway in humans, de novo guanine biosynthesis, voltage-gated chloride channels, and AMP-activated protein kinases)
YtrA	SACI_RS08880	Saci_0484	SACI_RS02340	Saci_0484	Sacid_00477		-	qRT-PCR	31552000
YtrA	SACI_RS08880	msrP	SACI_RS05730	Saci_1202	Sacid_01180		-	qRT-PCR	31552000
YtrA	SACI_RS08880	adh_2	SACI_RS09945	Saci_2057	Sacid_02052		+	qRT-PCR	31552000
YtrA	SACI_RS08880	Saci_2079	SACI_RS10050	Saci_2079	Sacid_02075		-	qRT-PCR	31552000
YtrA	SACI_RS08880	asd2	SACI_RS10385	Saci_2147	Sacid_02145	asd	+	qRT-PCR	31552000
YtrA	SACI_RS08880	Saci_2233	SACI_RS10795	Saci_2233	Sacid_02234		-	qRT-PCR	31552000
YtrA	SACI_RS08880	Saci_2232	SACI_RS10790	Saci_2232	Sacid_02233		-	qRT-PCR	31552000
YtrA	SACI_RS08880	Saci_2231	SACI_RS10785	Saci_2231	Sacid_02232		-	qRT-PCR	31552000
YtrA	SACI_RS08880	Saci_2230	SACI_RS10780	Saci_2230	Sacid_02231		-	qRT-PCR	31552000
YtrA	SACI_RS08880	hpaD	SACI_RS11105	Saci_2295	Sacid_02297	bphC	-	qRT-PCR	31552000
YtrA	SACI_RS08880	hpaH	SACI_RS11100	Saci_2294	Sacid_02296		-	qRT-PCR	31552000
YtrA	SACI_RS08880	Saci_2293	SACI_RS11095	Saci_2293	Sacid_02295		-	qRT-PCR	31552000
XylR	SACI_RS10230	xylR	SACI_RS10230	Saci_2116	Sacid_02113			RNA-seq	32528450	Pentose regulon TF (D-Xylose / L-Arabinose), D-Arabinose also induces this even though Saci cannot utilize it
XylR	SACI_RS10230	Saci_0327	SACI_RS01600	Saci_0327	Sacid_00323		-	RNA-seq	29150511
XylR	SACI_RS10230	mat	SACI_RS03820	Saci_0798	Sacid_00778			SDS-PAGE	29150511
XylR	SACI_RS10230	amt	SACI_RS04215	Saci_0883	Sacid_00860		+	RNA-seq	29150511
XylR	SACI_RS10230	Saci_1003	SACI_RS04790	Saci_1003	Sacid_00977		+	RNA-seq	29150511
XylR	SACI_RS10230	D-KDXD_1	SACI_RS04965	Saci_1039	Sacid_01013	L-KDAD_1			32528450
XylR	SACI_RS10230	Saci_1147	SACI_RS05465	Saci_1147	Sacid_01123		-	RNA-seq	29150511
XylR	SACI_RS10230	Saci_1148	SACI_RS05470	Saci_1148	Sacid_01124		-	RNA-seq	29150511
XylR	SACI_RS10230	amyA	SACI_RS05535	Saci_1162	Sacid_01139		-	RNA-seq	29150511
XylR	SACI_RS10230	Saci_1668	SACI_RS07960	Saci_1668	Sacid_01631			SDS-PAGE	29150511
XylR	SACI_RS10230	Saci_1737	SACI_RS08300	Saci_1737	Sacid_01701			SDS-PAGE	29150511
XylR	SACI_RS10230	Saci_1760	SACI_RS08415	Saci_1760	Sacid_01725			SDS-PAGE	29150511
XylR	SACI_RS10230	KGSADH	SACI_RS09350	Saci_1938	Sacid_01923	aldHT_2	+	RNA-seq	29150511, 32528450
XylR	SACI_RS10230	D-KDXD_2	SACI_RS09355	Saci_1939	Sacid_01924	L-KDAD_2	+	RNA-seq	29150511, 32528450
XylR	SACI_RS10230	kdhC	SACI_RS10235	Saci_2117	Sacid_02114		+	RNA-seq	29150511
XylR	SACI_RS10230	xylH	SACI_RS10250	Saci_2120	Sacid_02117	araH, frcA	+	RNA-seq	29150511
XylR	SACI_RS10230	xylG	SACI_RS10255	Saci_2121	Sacid_02118	araG, rbsC	+	RNA-seq	29150511
XylR	SACI_RS10230	xylF	SACI_RS10260	Saci_2122	Sacid_02119	araF, sbp	+	RNA-seq	29150511
XylR	SACI_RS10230	Saci_2139	SACI_RS10345	Saci_2139	Sacid_02137		+	RNA-seq	29150511
XylR	SACI_RS10230	Saci_2230	SACI_RS10780	Saci_2230	Sacid_02231		-	RNA-seq	29150511
XylR	SACI_RS10230	Saci_2231	SACI_RS10785	Saci_2231	Sacid_02232		-	RNA-seq	29150511
XylR	SACI_RS10230	Saci_2232	SACI_RS10790	Saci_2232	Sacid_02233		-	RNA-seq	29150511
XylR	SACI_RS10230	Saci_2233	SACI_RS10795	Saci_2233	Sacid_02234		-	RNA-seq	29150511
XylR	SACI_RS10230	Saci_2234	SACI_RS10800	Saci_2234	Sacid_02235		-	RNA-seq	29150511
XylR	SACI_RS10230	acsA_5	SACI_RS10805	Saci_2235	Sacid_02236		-	RNA-seq	29150511
XylR	SACI_RS10230	Saci_2316	SACI_RS11210	Saci_2316	Sacid_02319			SDS-PAGE	29150511
XylR	SACI_RS10230	Saci_2356	SACI_RS11910	Saci_2356	Sacid_02355			SDS-PAGE	29150511
Urm1	SACI_RS03190	urm1	SACI_RS03190	Saci_0669	Sacid_00651			BLAST, X-ray crystallography, Coomasie stain, Anti-His-tag western blot	26348592	Ubiquitin-related modifier-1 protein Urm1 (MoaD/ThiS family) aka small Ubl archaeal modifier protein (SAMP)
Urm1	SACI_RS03190	PAN	SACI_RS03125	Saci_0656	Sacid_00638	ftsH_1		BLAST, E coli recominbation, co-expression, size-exlusion chromatography	26348592
Urm1	SACI_RS03190	PAC2	SACI_RS03135	Saci_0658	Sacid_00640			BLAST, E coli recominbation, co-expression, size-exlusion chromatography	26348592
Urm1	SACI_RS03190	prcB	SACI_RS03155	Saci_0662	Sacid_00644	psmB		BLAST, E coli recominbation, co-expression, size-exlusion chromatography	26348592
Urm1	SACI_RS03190	thsB	SACI_RS03175	Saci_0666	Sacid_00648	groL_1		BLAST, E coli recominbation, co-expression, size-exlusion chromatography	26348592	sHSP60 aka thermosome (beta subunit)
Urm1	SACI_RS03190	ttuC	SACI_RS00860	Saci_0179	Sacid_00173			BLAST, Coomasie stain, Anti-His-tag western blot	26348592	ELSA/Uba4p/ThiF E1-like enzyme needed to activate Urm1
Urm1	SACI_RS03190	prcB2	SACI_RS04345	Saci_0909	Sacid_00885	psmB		E coli recominbation, co-expression, size-exlusion chromatography	26348592
Urm1	SACI_RS03190	prcA	SACI_RS02915	Saci_0613	Sacid_00599	psmA		BLAST, E coli recominbation, co-expression, size-exlusion chromatography	26348592
AbfR1	SACI_RS02160	abfR1	SACI_RS02160	Saci_0446	Sacid_00440		+	ChIP-Seq, qRT-PCR	28628237	Lrs14‐type biofilm and motility regulator AbfR1, affected by starvation conditions
AbfR1	SACI_RS02160	arlX	SACI_RS05610	Saci_1177	Sacid_01154		+	ChIP-Seq, qRT-PCR	28628237
AbfR1	SACI_RS02160	arlB	SACI_RS05615	Saci_1178	Sacid_01155		+	ChIP-Seq, qRT-PCR	28628237
AbfR1	SACI_RS02160	aapA	SACI_RS11200	Saci_2314	Sacid_02317		-		23657363
AbfR1	SACI_RS02160	Saci_1908	SACI_RS09190	Saci_1908	Sacid_01882		-		23657363	EPS system, biofilm related (makes a lot of EPS goop when AbfR1 is deleted)
aCPSF2-log	SACI_RS11425	aCPSF2	SACI_RS11425	Saci_2362	Sacid_02361	Saci-aCPSF2		DESeq analysis, RNA degradation analysis	24116119	5’ to 3’ ribonuclease, Mn-dependent
aCPSF2-log	SACI_RS11425	rpl18e	SACI_RS00390	Saci_0084	Sacid_00080			DESeq analysis, RNA degradation analysis	24116119
aCPSF2-log	SACI_RS11425	cbiG	SACI_RS01965	Saci_0401	Sacid_00397			DESeq analysis, RNA degradation analysis	24116119
aCPSF2-log	SACI_RS11425	rps8	SACI_RS02765	Saci_0582	Sacid_00568	rpsH		DESeq analysis, RNA degradation analysis	24116119
aCPSF2-log	SACI_RS11425	rpl23	SACI_RS02825	Saci_0595	Sacid_00581			DESeq analysis, RNA degradation analysis	24116119
aCPSF2-log	SACI_RS11425	ndk	SACI_RS03310	Saci_0696	Sacid_00676			DESeq analysis, RNA degradation analysis	24116119
aCPSF2-log	SACI_RS11425	Saci_0708	SACI_RS03370	Saci_0708	Sacid_00686			DESeq analysis, RNA degradation analysis	24116119
aCPSF2-log	SACI_RS11425	Saci_1119	SACI_RS05335	Saci_1119	Sacid_01095			DESeq analysis, RNA degradation analysis	24116119
aCPSF2-log	SACI_RS11425	Saci_1386	SACI_RS06630	Saci_1386	Sacid_01358			DESeq analysis, RNA degradation analysis	24116119
aCPSF2-log	SACI_RS11425	Saci_1410	SACI_RS06745	Saci_1410	Sacid_01380			DESeq analysis, RNA degradation analysis	24116119
aCPSF2-log	SACI_RS11425	Saci_1524	SACI_RS07275	Saci_1524	Sacid_01491			DESeq analysis, RNA degradation analysis	24116119
aCPSF2-log	SACI_RS11425	atpE	SACI_RS07390	Saci_1551	Sacid_01516			DESeq analysis, RNA degradation analysis	24116119
aCPSF2-log	SACI_RS11425	rmlD	SACI_RS08145	Saci_1705	Sacid_01669			DESeq analysis, RNA degradation analysis	24116119
aCPSF2-log	SACI_RS11425	Saci_2153	SACI_RS10415	Saci_2153	Sacid_02151			DESeq analysis, RNA degradation analysis	24116119
aCPSF2-log	SACI_RS11425	Saci_2158	SACI_RS10440	Saci_2158	Sacid_02156			DESeq analysis, RNA degradation analysis	24116119
aCPSF2-stat	SACI_RS11425	aCPSF2	SACI_RS11425	Saci_2362	Sacid_02361	Saci-aCPSF2		DESeq analysis, RNA degradation analysis	24116119	5’ to 3’ ribonuclease, Mn-dependent
aCPSF2-stat	SACI_RS11425	fabG_1	SACI_RS00755	Saci_0158	Sacid_00153			DESeq analysis, RNA degradation analysis	24116119
aCPSF2-stat	SACI_RS11425	yafV	SACI_RS01020	Saci_0211	Sacid_00205			DESeq analysis, RNA degradation analysis	24116119
aCPSF2-stat	SACI_RS11425	Saci_0384	SACI_RS01880	Saci_0384	Sacid_00380			DESeq analysis, RNA degradation analysis	24116119
aCPSF2-stat	SACI_RS11425	Saci_0730	SACI_RS03485	Saci_0730	Sacid_00711			DESeq analysis, RNA degradation analysis	24116119
aCPSF2-stat	SACI_RS11425	Saci_0892	SACI_RS04260	Saci_0892	Sacid_00868			DESeq analysis, RNA degradation analysis	24116119
aCPSF2-stat	SACI_RS11425	Saci_1212	SACI_RS05775	Saci_1212	Sacid_01189			DESeq analysis, RNA degradation analysis	24116119
aCPSF2-stat	SACI_RS11425	Saci_1515	SACI_RS07230	Saci_1515	Sacid_01483			DESeq analysis, RNA degradation analysis	24116119
aCPSF2-stat	SACI_RS11425	Saci_1821	SACI_RS08730	Saci_1821	Sacid_01790			DESeq analysis, RNA degradation analysis	24116119
aCPSF2-stat	SACI_RS11425	Saci_1832	SACI_RS08785	Saci_1832	Sacid_01801			DESeq analysis, RNA degradation analysis	24116119
aCPSF2-stat	SACI_RS11425	Saci_2197	SACI_RS10620	Saci_2197	Sacid_02197			DESeq analysis, RNA degradation analysis	24116119
aCPSF2-stat	SACI_RS11425	Saci_2309	SACI_RS11175	Saci_2309	Sacid_02312			DESeq analysis, RNA degradation analysis	24116119
heat-shock		thsA	SACI_RS06700	Saci_1401	Sacid_01371	groL_3	+	qRT-PCR	32562000
heat-shock		thsB	SACI_RS03175	Saci_0666	Sacid_00648	groL_1	+	qRT-PCR	32562000
heat-shock		sHSP-1	SACI_RS04405	Saci_0922	Sacid_00898		+	qRT-PCR	32562000
heat-shock		sHSP-2	SACI_RS07945	Saci_1665	Sacid_01628		+	qRT-PCR	32562000
heat-shock		htpX2	SACI_RS02025	Saci_0415	Sacid_00410		+	qRT-PCR	32562000
heat-shock		pfdA	SACI_RS06985	Saci_1463	Sacid_01430		+	qRT-PCR	32562000
heat-shock		pfdB	SACI_RS02875	Saci_0605	Sacid_00591		+	qRT-PCR	32562000
heat-shock		ytrA	SACI_RS08880	Saci_1851	Sacid_01820		+	qRT-PCR	32562000
heat-shock		abfR1	SACI_RS02160	Saci_0446	Sacid_00440		+	qRT-PCR	32562000
heat-shock		sta1	SACI_RS00480	Saci_0102	Sacid_00097		+	qRT-PCR	32562000
heat-shock		Saci_1242	SACI_RS05925	Saci_1242	Sacid_01219		+	qRT-PCR	32562000
heat-shock		Saci_1012	SACI_RS04830	Saci_1012	Sacid_00985		-	qRT-PCR	32562000
biofilm		doxB	SACI_RS00455	Saci_0097	Sacid_00092		+	microarray	21761944
biofilm		soxL2	SACI_RS08935	Saci_1860	Sacid_01830		+	microarray	21761944
biofilm		atpB	SACI_RS07380	Saci_1549	Sacid_01514	ntpB	-	Proteomics (mass spec)	21761944
biofilm		atpA	SACI_RS07375	Saci_1548	Sacid_01513	ntpA	-	Proteomics (mass spec)	21761944
biofilm		acsA_4	SACI_RS09970	Saci_2062	Sacid_02057		+	microarray	21761944
biofilm		mdh	SACI_RS01200	Saci_0246	Sacid_00243	ldh	-	Proteomics (mass spec)	21761944
biofilm		ppsA	SACI_RS06780	Saci_1417	Sacid_01387		+	Proteomics (mass spec)	21761944
biofilm		kdhC	SACI_RS10235	Saci_2117	Sacid_02114		-	microarray	21761944
biofilm		Saci_0331	SACI_RS01620	Saci_0331	Sacid_00327		-	Proteomics (mass spec)	21761944
biofilm		mvaD	SACI_RS05940	Saci_1245	Sacid_01222		+	Proteomics (mass spec)	21761944
biofilm		Saci_0292	SACI_RS01425	Saci_0292	Sacid_00288		+	Proteomics (mass spec)	21761944
biofilm		fadJ_2	SACI_RS05285	Saci_1109	Sacid_01085		+	Proteomics (mass spec)	21761944
biofilm		csbC_2	SACI_RS08525	Saci_1782	Sacid_01749		-	microarray	21761944
biofilm		bmr3	SACI_RS10205	Saci_2111	Sacid_02108		-	microarray	21761944
biofilm		fabG-1	SACI_RS08570	Saci_1792	Sacid_01758	bacC	-	microarray	21761944
biofilm		lcfB_2	SACI_RS10670	Saci_2207	Sacid_02208		+	microarray	21761944
biofilm		nosF	SACI_RS11155	Saci_2305	Sacid_02308		+	microarray	21761944
biofilm		czcD	SACI_RS01175	Saci_0242	Sacid_00238		+	microarray	21761944
biofilm		abfR2	SACI_RS05830	Saci_1223	Sacid_01200		+	Proteomics (mass spec)	21761944
biofilm		sHSP-2	SACI_RS07945	Saci_1665	Sacid_01628		+	Proteomics (mass spec)	21761944
biofilm		thsA	SACI_RS06700	Saci_1401	Sacid_01371	groL_3	-	Proteomics (mass spec)	21761944
biofilm		thsB	SACI_RS03175	Saci_0666	Sacid_00648	groL_1	-	Proteomics (mass spec)	21761944
biofilm		thsY	SACI_RS05735	Saci_1203	Sacid_01181	groL_2	-	Proteomics (mass spec), microarray	21761944
biofilm		trxA	SACI_RS08740	Saci_1823	Sacid_01792		+	microarray	21761944
biofilm		bcp_2	SACI_RS10765	Saci_2227	Sacid_02228		+	microarray	21761944
biofilm		arlJ	SACI_RS05585	Saci_1172	Sacid_01149	flaJ	+	microarray	21761944
biofilm		arlI	SACI_RS05590	Saci_1173	Sacid_01150	flaI	+	microarray	21761944
biofilm		arlH	SACI_RS05595	Saci_1174	Sacid_01151	flaH	+	microarray	21761944
biofilm		arlF	SACI_RS05600	Saci_1175	Sacid_01152	flaF	+	microarray	21761944
biofilm		Saci_0134	SACI_RS00635	Saci_0134	Sacid_00129		+	microarray	21761944
biofilm		Saci_0882	SACI_RS04210	Saci_0882	Sacid_00859			Proteomics (mass spec), microarray	21761944
biofilm		Saci_0064	SACI_RS00290	Saci_0064	Sacid_00061		+	Proteomics (mass spec)	21761944
biofilm		Saci_0362	SACI_RS01770	Saci_0362	Sacid_00358		+	Proteomics (mass spec)	21761944
biofilm		creN7	SACI_RS06250	Saci_1307	Sacid_01283		+	Proteomics (mass spec)	21761944
biofilm		albA	SACI_RS06315	Saci_1322	Sacid_01296		+	Proteomics (mass spec)	21761944
biofilm		Saci_1347	SACI_RS06440	Saci_1347	Sacid_01321		+	Proteomics (mass spec)	21761944
biofilm		rpl7ae	SACI_RS07255	Saci_1520	Sacid_01487		+	Proteomics (mass spec)	21761944
biofilm		sav	SACI_RS04015	Saci_0838	Sacid_00817	ftsH_3	+	Proteomics (mass spec)	21761944
biofilm		Saci_0134	SACI_RS00635	Saci_0134	Sacid_00129		+	microarray	21761944
biofilm		Saci_0882	SACI_RS04210	Saci_0882	Sacid_00859		+	Proteomics (mass spec)	21761944
hypotonic-K		speE	SACI_RS03060	Saci_0643	Sacid_00627		+	RNA-seq	27230583
hypotonic-K		hudA	SACI_RS09935	Saci_2055	Sacid_02050		+	RNA-seq	27230583
hypotonic-K		icd	SACI_RS11485	Saci_2375	Sacid_02373		+	RNA-seq	27230583
hypotonic-K		Saci_1059	SACI_RS05055	Saci_1059	Sacid_01034		+	RNA-seq	27230583
hypotonic-K		Saci_2137	SACI_RS10335	Saci_2137	Sacid_02135	spuC	+	RNA-seq	27230583
hypotonic-K		sdhD	SACI_RS04675	Saci_0979	Sacid_00954		+	RNA-seq	27230583
hypotonic-K		Saci_2151	SACI_RS10405	Saci_2151	Sacid_02149		+	RNA-seq	27230583
hypotonic-Na		Saci_1755	SACI_RS08390	Saci_1755	Sacid_01720		-	RNA-seq	27230583
hypotonic-Na		rps3ae	SACI_RS02950	Saci_0620	Sacid_00606		-	RNA-seq	27230583
hypotonic-Na		sdhD	SACI_RS04675	Saci_0979	Sacid_00954		+	RNA-seq	27230583
hypotonic-Na		mctP_1	SACI_RS01875	Saci_0383	Sacid_00379		+	RNA-seq	27230583
hypotonic-Na		petB_2	SACI_RS10080	Saci_2087	Sacid_02083	soxC	-	RNA-seq	27230583
hypotonic-Na		uroM	SACI_RS10635	Saci_2200	Sacid_02200	cysG_2	-	RNA-seq	27230583
hypotonic-Na		Saci_2151	SACI_RS10405	Saci_2151	Sacid_02149		+	RNA-seq	27230583
hypotonic-all		cugP_2	SACI_RS05715	Saci_1199	Sacid_01177		+	RNA-seq	27230583
hypotonic-all		ydjE_2	SACI_RS07260	Saci_1521	Sacid_01488		+	RNA-seq	27230583
hypotonic-all		soxC_2	SACI_RS10930	Saci_2260	Sacid_02261	fbcH	-	RNA-seq	27230583
hypotonic-all		bmr3	SACI_RS10205	Saci_2111	Sacid_02108		-	RNA-seq	27230583
hypotonic-all		mctP_1	SACI_RS01875	Saci_0383	Sacid_00379		+	RNA-seq	27230583
hypotonic-all		petB_2	SACI_RS10080	Saci_2087	Sacid_02083	soxC	-	RNA-seq	27230583
hypotonic-all		uroM	SACI_RS10635	Saci_2200	Sacid_02200	cysG_2	-	RNA-seq	27230583
hypotonic-all		Saci_2137	SACI_RS10335	Saci_2137	Sacid_02135	spuC	+	RNA-seq	27230583
hypotonic-all		Saci_2151	SACI_RS10405	Saci_2151	Sacid_02149		+	RNA-seq	27230583
hypotonic-all-acid		bmr3	SACI_RS10205	Saci_2111	Sacid_02108		+	RNA-seq	27230583
hypotonic-all-acid		soxC_2	SACI_RS10930	Saci_2260	Sacid_02261	fbcH	+	RNA-seq	27230583
hypotonic-all-acid		sdhD	SACI_RS04675	Saci_0979	Sacid_00954		+	RNA-seq	27230583
hypotonic-all-acid		mshA_4	SACI_RS09230	Saci_1916	Sacid_01890		+	RNA-seq	27230583
hypotonic-all-acid		tps	SACI_RS05960	Saci_1249	Sacid_01226	mshA_1	+	RNA-seq	27230583
hypotonic-all-acid		Saci_0945	SACI_RS04515	Saci_0945	Sacid_00921		+	RNA-seq	27230583
hypotonic-all-acid		Saci_0230	SACI_RS01120	Saci_0230	Sacid_00227		+	RNA-seq	27230583
hypotonic-all-acid		gerN	SACI_RS01780	Saci_0364	Sacid_00360		-	RNA-seq	27230583
hypotonic-all-acid		Saci_0275	SACI_RS01340	Saci_0275	Sacid_00271		-	RNA-seq	27230583
hypotonic-all-acid		sdhA	SACI_RS04690	Saci_0982	Sacid_00957	frdA	-	RNA-seq	27230583
hypotonic-all-acid		Saci_1805	SACI_RS08645	Saci_1805	Sacid_01774		-	RNA-seq	27230583
hypotonic-all-acid		mshA_3	SACI_RS09220	Saci_1914	Sacid_01888		-	RNA-seq	27230583
acid-stress		mpg1	SACI_RS00945	Saci_0196	Sacid_00190	cugP_1	+	RNA-seq	27230583
acid-stress		icd	SACI_RS11485	Saci_2375	Sacid_02373		+	RNA-seq	27230583
acid-stress		hoxN	SACI_RS09805	Saci_2028	Sacid_02022		+	RNA-seq	27230583
acid-stress		mctP_1	SACI_RS01875	Saci_0383	Sacid_00379		+	RNA-seq	27230583
acid-stress		petB_2	SACI_RS10080	Saci_2087	Sacid_02083	soxC	-	RNA-seq	27230583
acid-stress		sdhD	SACI_RS04675	Saci_0979	Sacid_00954		+	RNA-seq	27230583
hypotonic-acid-stress		cugP_2	SACI_RS05715	Saci_1199	Sacid_01177		+	RNA-seq	27230583
hypotonic-acid-stress		bcp_2	SACI_RS10765	Saci_2227	Sacid_02228		+	RNA-seq	27230583
hypotonic-acid-stress		Saci_1909	SACI_RS09195	Saci_1909	Sacid_01883		-	RNA-seq	27230583
hypotonic-acid-stress		norW_1	SACI_RS08130	Saci_1702	Sacid_01666		-	RNA-seq	27230583
hypotonic-acid-stress		mshA_4	SACI_RS09230	Saci_1916	Sacid_01890		+	RNA-seq	27230583
hypotonic-acid-stress		tps	SACI_RS05960	Saci_1249	Sacid_01226	mshA_1	+	RNA-seq	27230583
hypotonic-acid-stress		Saci_0945	SACI_RS04515	Saci_0945	Sacid_00921		+	RNA-seq	27230583
hypotonic-acid-stress		Saci_0230	SACI_RS01120	Saci_0230	Sacid_00227		+	RNA-seq	27230583
hypotonic-acid-stress		gerN	SACI_RS01780	Saci_0364	Sacid_00360		-	RNA-seq	27230583
hypotonic-acid-stress		Saci_0275	SACI_RS01340	Saci_0275	Sacid_00271		-	RNA-seq	27230583
hypotonic-acid-stress		sdhA	SACI_RS04690	Saci_0982	Sacid_00957	frdA	-	RNA-seq	27230583
hypotonic-acid-stress		Saci_1805	SACI_RS08645	Saci_1805	Sacid_01774		-	RNA-seq	27230583
hypotonic-acid-stress		mshA_3	SACI_RS09220	Saci_1914	Sacid_01888		-	RNA-seq	27230583
hypotonic-acid-stress		sdhD	SACI_RS04675	Saci_0979	Sacid_00954		+	RNA-seq	27230583
Saci_0264	SACI_RS01285	Saci_0264	SACI_RS01285	Saci_0264	Sacid_00260			Network Analysis (weak)	27230583
Saci_0264	SACI_RS01285	mctP_1	SACI_RS01875	Saci_0383	Sacid_00379			Network Analysis (weak)	27230583
Saci_0264	SACI_RS01285	petB_2	SACI_RS10080	Saci_2087	Sacid_02083	soxC		Network Analysis (weak)	27230583
Saci_2296	SACI_RS11110	Saci_2296	SACI_RS11110	Saci_2296	Sacid_02298			Network Analysis (weak)	27230583
Saci_2296	SACI_RS11110	Saci_2297	SACI_RS11115	Saci_2297	Sacid_02299		-	Network Analysis (weak)	27230583
Saci_1955	SACI_RS09445	Saci_1955	SACI_RS09445	Saci_1955	Sacid_01942			Network Analysis (weak)	27230583
Saci_1955	SACI_RS09445	Saci_1887	SACI_RS09085	Saci_1887	Sacid_01861			Network Analysis (weak)	27230583
Saci_1955	SACI_RS09445	hudA	SACI_RS09935	Saci_2055	Sacid_02050			Network Analysis (weak)	27230583
Saci_1955	SACI_RS09445	speE	SACI_RS03060	Saci_0643	Sacid_00627			Network Analysis (weak)	27230583
Saci_1955	SACI_RS09445	uroM	SACI_RS10635	Saci_2200	Sacid_02200	cysG_2		Network Analysis (weak)	27230583
Saci_1787	SACI_RS08545	Saci_1787	SACI_RS08545	Saci_1787	Sacid_01753			Network Analysis (weak)	27230583
Saci_1787	SACI_RS08545	Saci_1059	SACI_RS05055	Saci_1059	Sacid_01034		+	Network Analysis (weak)	27230583
Saci_1787	SACI_RS08545	Saci_1728	SACI_RS08255	Saci_1728	Sacid_01692		-	Network Analysis (weak)	27230583
Saci_1787	SACI_RS08545	sdhD	SACI_RS04675	Saci_0979	Sacid_00954		+	Network Analysis (weak)	27230583
tfb3	SACI_RS03170	tfb3	SACI_RS03170	Saci_0665	Sacid_00647			RNA-seq, qRT-PCR	29982548
tfb3	SACI_RS03170	cedA2	SACI_RS11810	Saci_0567	Sacid_00553		+	RNA-seq, qRT-PCR	29982548
tfb3	SACI_RS03170	cedA	SACI_RS02695	Saci_0568	Sacid_00554		+	RNA-seq, qRT-PCR	29982548
tfb3	SACI_RS03170	cedA1	SACI_RS02700	Saci_0569	Sacid_00555		+	RNA-seq, qRT-PCR	29982548
tfb3	SACI_RS03170	herA_2	SACI_RS03180	Saci_0667	Sacid_00649			RNA-seq, qRT-PCR	29982548
tfb3	SACI_RS03170	cedB	SACI_RS03575	Saci_0748	Sacid_00730		+	RNA-seq, qRT-PCR	29982548
tfb3	SACI_RS03170	Saci_0950	SACI_RS04535	Saci_0950	Sacid_00926			RNA-seq, qRT-PCR	29982548
tfb3	SACI_RS03170	Saci_0951	SACI_RS04540	Saci_0951	Sacid_00927			RNA-seq, qRT-PCR	29982548
tfb3	SACI_RS03170	Saci_1225	SACI_RS05840	Saci_1225	Sacid_01202			RNA-seq, qRT-PCR	29982548
tfb3	SACI_RS03170	Saci_1270	SACI_RS06065	Saci_1270	Sacid_01247			RNA-seq, qRT-PCR	29982548
tfb3	SACI_RS03170	Saci_1302	SACI_RS06225	Saci_1302	Sacid_01278			RNA-seq, qRT-PCR	29982548
tfb3	SACI_RS03170	upsX	SACI_RS07125	Saci_1493	Sacid_01460		+	RNA-seq, qRT-PCR	29982548
tfb3	SACI_RS03170	upsE	SACI_RS07130	Saci_1494	Sacid_01461		+	RNA-seq, qRT-PCR	29982548
tfb3	SACI_RS03170	upsF	SACI_RS07135	Saci_1495	Sacid_01462		+	RNA-seq, qRT-PCR	29982548
tfb3	SACI_RS03170	upsA	SACI_RS07140	Saci_1496	Sacid_01463		+	RNA-seq, qRT-PCR	29982548
tfb3	SACI_RS03170	upsB	SACI_RS11670		Sacid_01464		+	RNA-seq, qRT-PCR	29982548
